# SAMHD1 is a key regulator of the lineage-specific response of acute lymphoblastic leukaemias to nelarabine

**DOI:** 10.1101/863183

**Authors:** Tamara Rothenburger, Katie-May McLaughlin, Tobias Herold, Constanze Schneider, Thomas Oellerich, Florian Rothweiler, Andrew Feber, Tim R. Fenton, Mark N. Wass, Oliver T. Keppler, Martin Michaelis, Jindrich Cinatl

## Abstract

The nucleoside analogue nelarabine, the prodrug of arabinosylguanine (AraG), has been known for decades to be effective against acute lymphoblastic leukaemias of T-cell (T-ALL), but not of B-cell (B-ALL) origin. The mechanisms underlying this lineage-specific drug sensitivity have remained elusive. Data from pharmacogenomics studies and from a panel of ALL cell lines revealed an inverse correlation of *SAMHD1* expression and nelarabine sensitivity. SAMHD1 can hydrolyse and thus inactivate triphosphorylated nucleoside analogues. Transcriptomic and protein expression profiling of cell lines and patient-derived leukaemic blasts revealed lower SAMHD1 abundance in T-ALL than in B-ALL. Mechanistically, SAMHD1 promoter methylation strongly correlated with suppressed SAMHD1 expression, while T-ALL cells did not display increased global DNA methylation. Targeted SAMHD1 degradation using virus-like particles containing Vpx sensitised B-ALL cells to AraG, while ectopic SAMHD1 expression in SAMHD1-null T-ALL cells induced AraG resistance. SAMHD1 had a larger impact on cytarabine activity than on nelarabine/ AraG activity in acute myeloid leukaemia (AML) cells, but more strongly affected nelarabine/ AraG activity in ALL cells. This indicates a critical role of the cancer entity. In conclusion, lineage-specific differences in *SAMHD1* promoter methylation and, in turn, *SAMHD1* expression levels determine ALL cell response to nelarabine. SAMHD1 is a potential biomarker for the identification of ALL patients likely to benefit from nelarabine therapy and a therapeutic target to overcome nelarabine resistance.
