## Supplementary material for "SAMHD1 is a key regulator of the lineage-specific response of acute lymphoblastic leukaemias to nelarabine": Suppl Figure 2

### Sheet: Legend
Suppl. Figure 2. Pathway analysis using the PANTHER database to identify differentially regulated processes based on genes differentially regulated between B-ALL and T-ALL cell lines in the CTRP, CCLE, and GDSC

### Sheet: CTRP
SRP-dependent cotranslational protein targeting to membrane	0.01
cotranslational protein targeting to membrane	0.01
sensory perception of smell	0.02
detection of chemical stimulus involved in sensory perception of smell	0.03
sensory perception of chemical stimulus	0.04
detection of chemical stimulus involved in sensory perception	0.05
detection of stimulus involved in sensory perception	0.1
complement activation	0.19
humoral immune response mediated by circulating immunoglobulin	0.2
complement activation, classical pathway	0.21
detection of chemical stimulus	0.23
keratinization	0.24
rRNA processing	0.26
sensory perception	0.35
detection of stimulus	0.38
nervous system process	0.52
G protein-coupled receptor signaling pathway	0.59
system process	0.64
Unclassified (UNCLASSIFIED)	0.67
biological_process	1.06
cellular process	1.11
biological regulation	1.12
regulation of biological process	1.14
response to stimulus	1.14
regulation of cellular process	1.15
cellular component organization	1.15
macromolecule metabolic process	1.16
regulation of macromolecule metabolic process	1.16
regulation of primary metabolic process	1.17
metabolic process	1.17
regulation of nitrogen compound metabolic process	1.17
regulation of metabolic process	1.17
organic substance metabolic process	1.18
regulation of cellular metabolic process	1.18
nitrogen compound metabolic process	1.18
cellular metabolic process	1.19
cellular response to stimulus	1.19
cell communication	1.19
animal organ development	1.2
primary metabolic process	1.2
multicellular organism development	1.21
cellular developmental process	1.21
response to stress	1.21
establishment of localization	1.21
signaling	1.21
system development	1.21
negative regulation of metabolic process	1.22
developmental process	1.22
regulation of biological quality	1.22
cellular biosynthetic process	1.22
transport	1.22
cell differentiation	1.22
anatomical structure development	1.22
negative regulation of macromolecule metabolic process	1.23
localization	1.23
signal transduction	1.23
cellular macromolecule metabolic process	1.24
organonitrogen compound metabolic process	1.24
protein metabolic process	1.24
regulation of molecular function	1.25
positive regulation of gene expression	1.26
regulation of cellular protein metabolic process	1.26
regulation of multicellular organismal process	1.26
regulation of catalytic activity	1.27
cellular localization	1.27
negative regulation of biological process	1.27
positive regulation of cellular process	1.27
positive regulation of nucleobase-containing compound metabolic process	1.27
cellular protein metabolic process	1.27
negative regulation of cellular metabolic process	1.28
positive regulation of macromolecule metabolic process	1.28
positive regulation of nitrogen compound metabolic process	1.28
negative regulation of nitrogen compound metabolic process	1.28
positive regulation of metabolic process	1.28
regulation of phosphate metabolic process	1.29
positive regulation of nucleic acid-templated transcription	1.29
positive regulation of RNA biosynthetic process	1.29
positive regulation of cellular metabolic process	1.29
positive regulation of transcription, DNA-templated	1.29
macromolecule modification	1.29
positive regulation of biological process	1.29
cell development	1.29
small molecule metabolic process	1.29
response to organic substance	1.29
positive regulation of cellular biosynthetic process	1.3
regulation of protein modification process	1.3
negative regulation of cellular process	1.3
regulation of phosphorus metabolic process	1.3
regulation of phosphorylation	1.3
regulation of protein phosphorylation	1.3
positive regulation of RNA metabolic process	1.3
positive regulation of biosynthetic process	1.3
regulation of protein metabolic process	1.3
cellular protein modification process	1.31
protein modification process	1.31
organic cyclic compound biosynthetic process	1.31
regulation of multicellular organismal development	1.31
neurogenesis	1.31
positive regulation of macromolecule biosynthetic process	1.31
nervous system development	1.31
organic substance transport	1.31
positive regulation of cellular protein metabolic process	1.32
peptide transport	1.33
generation of neurons	1.33
cellular response to stress	1.33
positive regulation of multicellular organismal process	1.34
response to oxygen-containing compound	1.34
regulation of developmental process	1.34
heterocycle biosynthetic process	1.34
regulation of localization	1.34
nitrogen compound transport	1.34
plasma membrane bounded cell projection organization	1.35
regulation of cell differentiation	1.35
macromolecule localization	1.35
protein localization	1.35
positive regulation of molecular function	1.35
protein transport	1.35
positive regulation of developmental process	1.35
cellular response to chemical stimulus	1.35
regulation of hydrolase activity	1.36
amide transport	1.36
homeostatic process	1.36
positive regulation of catalytic activity	1.36
anatomical structure morphogenesis	1.36
establishment of protein localization	1.36
regulation of organelle organization	1.36
response to nitrogen compound	1.37
positive regulation of protein metabolic process	1.37
regulation of transport	1.37
regulation of cellular component organization	1.37
embryo development	1.38
cell death	1.38
cellular response to organic substance	1.38
immune response	1.4
response to organonitrogen compound	1.4
regulation of anatomical structure morphogenesis	1.4
cell surface receptor signaling pathway	1.4
regulation of response to stimulus	1.4
programmed cell death	1.4
vesicle-mediated transport	1.4
cell projection organization	1.41
regulation of signaling	1.42
positive regulation of response to stimulus	1.42
neuron development	1.42
regulation of cell communication	1.42
immune effector process	1.42
cellular response to oxygen-containing compound	1.42
positive regulation of cell communication	1.42
positive regulation of signaling	1.43
positive regulation of signal transduction	1.44
regulation of locomotion	1.44
immune system process	1.44
positive regulation of hydrolase activity	1.44
phosphorylation	1.44
positive regulation of intracellular signal transduction	1.44
regulation of cytokine production	1.45
positive regulation of transport	1.45
regulation of signal transduction	1.45
regulation of intracellular signal transduction	1.45
secretion	1.45
circulatory system development	1.46
negative regulation of signaling	1.46
animal organ morphogenesis	1.46
response to lipid	1.46
regulation of cell population proliferation	1.46
negative regulation of cell communication	1.46
organophosphate metabolic process	1.46
negative regulation of cellular component organization	1.47
tube development	1.47
phosphate-containing compound metabolic process	1.48
regulation of cellular component movement	1.48
intracellular signal transduction	1.48
export from cell	1.48
negative regulation of transcription by RNA polymerase II	1.48
secretion by cell	1.49
regulation of cellular response to stress	1.49
peptidyl-amino acid modification	1.49
negative regulation of response to stimulus	1.49
negative regulation of apoptotic process	1.49
regulated exocytosis	1.49
regulation of cell motility	1.49
regulation of peptide transport	1.5
exocytosis	1.5
phosphorus metabolic process	1.5
regulation of establishment of protein localization	1.51
regulation of cell death	1.51
negative regulation of signal transduction	1.51
negative regulation of programmed cell death	1.52
negative regulation of protein modification process	1.52
neuron projection development	1.52
regulation of cell migration	1.52
regulation of programmed cell death	1.52
carbohydrate derivative metabolic process	1.52
regulation of apoptotic process	1.52
response to cytokine	1.52
regulation of response to stress	1.53
negative regulation of cell death	1.53
protein phosphorylation	1.53
apoptotic process	1.53
regulation of protein localization	1.54
regulation of protein transport	1.54
regulation of multi-organism process	1.55
neutrophil activation	1.55
positive regulation of locomotion	1.55
granulocyte activation	1.56
blood vessel development	1.56
neutrophil activation involved in immune response	1.56
enzyme linked receptor protein signaling pathway	1.56
regulation of GTPase activity	1.56
negative regulation of phosphorus metabolic process	1.57
positive regulation of cellular component movement	1.57
tube morphogenesis	1.57
response to inorganic substance	1.57
response to peptide	1.57
regulation of response to external stimulus	1.58
positive regulation of cell motility	1.58
negative regulation of phosphate metabolic process	1.58
positive regulation of cell migration	1.59
regulation of immune system process	1.59
positive regulation of cell population proliferation	1.59
cellular response to cytokine stimulus	1.59
cell morphogenesis involved in neuron differentiation	1.61
embryonic morphogenesis	1.61
myeloid leukocyte mediated immunity	1.61
positive regulation of cell death	1.62
negative regulation of phosphorylation	1.62
response to wounding	1.62
regulation of defense response	1.62
wound healing	1.63
regulation of immune response	1.63
immune response-activating cell surface receptor signaling pathway	1.63
positive regulation of cytokine production	1.64
positive regulation of response to external stimulus	1.64
cell population proliferation	1.64
leukocyte degranulation	1.64
regulation of lipid metabolic process	1.64
regulation of apoptotic signaling pathway	1.65
heart development	1.65
positive regulation of immune system process	1.65
activation of immune response	1.65
positive regulation of programmed cell death	1.66
transmembrane receptor protein tyrosine kinase signaling pathway	1.66
positive regulation of apoptotic process	1.66
myeloid cell activation involved in immune response	1.66
carbohydrate derivative biosynthetic process	1.67
immune response-regulating cell surface receptor signaling pathway	1.67
negative regulation of response to external stimulus	1.67
negative regulation of intracellular signal transduction	1.67
response to molecule of bacterial origin	1.68
regulation of inflammatory response	1.68
organelle localization	1.68
positive regulation of immune response	1.68
glycerolipid metabolic process	1.68
positive regulation of multi-organism process	1.69
response to lipopolysaccharide	1.69
regulation of response to biotic stimulus	1.69
myeloid leukocyte activation	1.7
regulation of innate immune response	1.7
cell activation involved in immune response	1.7
positive regulation of defense response	1.71
leukocyte activation involved in immune response	1.71
glycerophospholipid metabolic process	1.75
immune response-activating signal transduction	1.76
dephosphorylation	1.77
immune response-regulating signaling pathway	1.77
regulation of leukocyte differentiation	1.78
regulation of cell adhesion	1.8
positive regulation of innate immune response	1.8
positive regulation of response to biotic stimulus	1.81
regulation of leukocyte activation	1.82
immune system development	1.82
activation of innate immune response	1.83
positive regulation of intracellular transport	1.85
regulation of lymphocyte activation	1.86
positive regulation of lymphocyte activation	1.87
positive regulation of leukocyte activation	1.87
regulation of cell activation	1.88
negative regulation of growth	1.88
hematopoietic or lymphoid organ development	1.88
ear development	1.9
innate immune response-activating signal transduction	1.91
cellular response to oxidative stress	1.94
positive regulation of cell activation	1.94
inner ear development	1.94
antigen receptor-mediated signaling pathway	1.95
positive regulation of immune effector process	1.97
hemopoiesis	1.97
positive regulation of cell adhesion	1.98
apoptotic signaling pathway	1.98
cellular response to lipopolysaccharide	1.99
cardiac chamber development	2.01
negative regulation of cell projection organization	2.01
regulation of adaptive immune response	2.03
cell activation	2.04
cellular response to biotic stimulus	2.04
regeneration	2.05
cellular response to molecule of bacterial origin	2.06
positive regulation of leukocyte differentiation	2.07
peptidyl-serine modification	2.07
regulation of adaptive immune response based on somatic recombination of immune receptors built from immunoglobulin superfamily domains	2.08
regulation of cytokine-mediated signaling pathway	2.08
regulation of response to wounding	2.1
peptidyl-serine phosphorylation	2.1
leukocyte activation	2.13
T cell receptor signaling pathway	2.16
cytokine production	2.16
regulation of cell-cell adhesion	2.17
regulation of T cell activation	2.19
positive regulation of I-kappaB kinase/NF-kappaB signaling	2.19
regulation of response to cytokine stimulus	2.2
regulation of leukocyte cell-cell adhesion	2.22
cellular response to antibiotic	2.24
regulation of phosphatidylinositol 3-kinase signaling	2.24
positive regulation of adaptive immune response	2.26
peptidyl-tyrosine phosphorylation	2.26
regulation of cell shape	2.27
regulation of lymphocyte differentiation	2.27
regulation of T cell proliferation	2.28
peptidyl-tyrosine modification	2.29
glycosyl compound metabolic process	2.3
regulation of leukocyte proliferation	2.31
regulation of I-kappaB kinase/NF-kappaB signaling	2.32
pattern recognition receptor signaling pathway	2.32
protein autophosphorylation	2.32
regulation of T cell differentiation	2.36
regulation of cytokine biosynthetic process	2.37
nucleoside metabolic process	2.4
regulation of mononuclear cell proliferation	2.42
regulation of lymphocyte proliferation	2.43
positive regulation of cell-cell adhesion	2.45
cardiac septum development	2.5
leukocyte differentiation	2.54
positive regulation of leukocyte cell-cell adhesion	2.56
positive regulation of T cell activation	2.58
leukocyte homeostasis	2.67
cardiac septum morphogenesis	2.71
regulation of alpha-beta T cell activation	2.72
regulation of CD4-positive, alpha-beta T cell activation	2.75
lymphocyte differentiation	2.75
B cell activation	2.8
positive regulation of cytokine biosynthetic process	2.87
toll-like receptor signaling pathway	2.89
positive regulation of T cell differentiation	2.92
T cell activation	2.92
positive regulation of lymphocyte differentiation	2.93
lymphocyte activation	2.99
leukocyte proliferation	3.01
regulation of alpha-beta T cell differentiation	3.02
T cell differentiation	3.02
positive regulation of alpha-beta T cell activation	3.07
positive regulation of leukocyte proliferation	3.1
positive regulation of alpha-beta T cell differentiation	3.11
positive regulation of T cell proliferation	3.14
positive regulation of mononuclear cell proliferation	3.16
mononuclear cell proliferation	3.18
positive regulation of lymphocyte proliferation	3.18
ventricular septum morphogenesis	3.22
lymphocyte proliferation	3.22
alpha-beta T cell differentiation	3.24
purine-containing compound catabolic process	3.24
T cell differentiation in thymus	3.28
alpha-beta T cell activation	3.44
positive regulation of viral genome replication	3.46
B cell proliferation	3.49
positive regulation of interleukin-2 production	3.67
lipopolysaccharide-mediated signaling pathway	3.77
regulation of alpha-beta T cell proliferation	3.78
peptidyl-tyrosine autophosphorylation	3.9
regulation of interleukin-4 production	4.17
regulation of interleukin-8 secretion	4.23
regulation of type 2 immune response	4.26
mast cell activation	4.5
T cell selection	4.68
positive regulation of interleukin-4 production	4.78
positive T cell selection	4.89
thymic T cell selection	5.21
positive regulation of interleukin-2 biosynthetic process	6.29
regulation of cell-cell adhesion mediated by integrin	8

### Sheet: CCLE
detection of chemical stimulus involved in sensory perception of smell	0.06
sensory perception of smell	0.09
detection of chemical stimulus involved in sensory perception	0.1
sensory perception of chemical stimulus	0.11
detection of stimulus involved in sensory perception	0.18
detection of chemical stimulus	0.26
keratinization	0.33
detection of stimulus	0.45
sensory perception	0.5
G protein-coupled receptor signaling pathway	0.61
nervous system process	0.7
Unclassified (UNCLASSIFIED)	0.76
biological_process	1.04
cellular process	1.05
regulation of cellular process	1.08
regulation of biological process	1.08
primary metabolic process	1.09
biological regulation	1.09
response to stimulus	1.1
cellular response to stimulus	1.11
cellular macromolecule metabolic process	1.12
negative regulation of cellular process	1.13
organonitrogen compound metabolic process	1.13
cell communication	1.13
signal transduction	1.14
negative regulation of biological process	1.14
signaling	1.14
regulation of biological quality	1.17
positive regulation of biological process	1.17
positive regulation of cellular process	1.17
regulation of molecular function	1.18
response to organic substance	1.19
transport	1.2
localization	1.2
response to stress	1.2
establishment of localization	1.2
organic substance transport	1.21
regulation of cell communication	1.22
positive regulation of signaling	1.22
phosphate-containing compound metabolic process	1.23
regulation of response to stimulus	1.23
regulation of signaling	1.23
phosphorus metabolic process	1.23
positive regulation of cell communication	1.23
regulation of signal transduction	1.24
cellular response to chemical stimulus	1.25
homeostatic process	1.25
regulation of protein modification process	1.25
cellular macromolecule localization	1.26
cellular response to organic substance	1.26
positive regulation of signal transduction	1.26
cellular localization	1.26
regulation of intracellular signal transduction	1.26
positive regulation of protein metabolic process	1.26
regulation of response to stress	1.27
regulation of transport	1.27
nitrogen compound transport	1.27
cellular protein localization	1.27
positive regulation of molecular function	1.28
macromolecule localization	1.28
cell surface receptor signaling pathway	1.29
response to oxygen-containing compound	1.29
peptide transport	1.29
secretion	1.3
establishment of protein localization	1.3
protein transport	1.3
protein localization	1.31
positive regulation of response to stimulus	1.31
response to cytokine	1.31
amide transport	1.31
positive regulation of catalytic activity	1.32
vesicle-mediated transport	1.32
cellular response to cytokine stimulus	1.33
positive regulation of transport	1.33
export from cell	1.33
defense response	1.34
secretion by cell	1.34
positive regulation of cell population proliferation	1.37
protein phosphorylation	1.37
intracellular signal transduction	1.37
immune effector process	1.38
cellular response to oxygen-containing compound	1.38
immune system process	1.4
innate immune response	1.41
regulation of ion transport	1.41
regulation of defense response	1.41
immune system development	1.41
cell activation involved in immune response	1.42
leukocyte activation involved in immune response	1.43
myeloid leukocyte activation	1.43
regulation of immune system process	1.46
inflammatory response	1.47
immune response	1.49
regulation of immune effector process	1.5
positive regulation of cell adhesion	1.54
positive regulation of cytokine production	1.55
regulation of immune response	1.56
regulation of inflammatory response	1.58
positive regulation of immune system process	1.59
cell activation	1.63
leukocyte activation	1.65
regulation of cell-cell adhesion	1.68
positive regulation of immune response	1.7
activation of immune response	1.74
immune response-regulating cell surface receptor signaling pathway	1.75
regulation of I-kappaB kinase/NF-kappaB signaling	1.75
regulation of lymphocyte activation	1.76
regulation of stress-activated MAPK cascade	1.76
regulation of B cell activation	1.77
regulation of leukocyte activation	1.77
leukocyte differentiation	1.77
immune response-activating cell surface receptor signaling pathway	1.77
regulation of stress-activated protein kinase signaling cascade	1.77
immune response-regulating signaling pathway	1.78
protein autophosphorylation	1.79
regulation of leukocyte cell-cell adhesion	1.8
immune response-activating signal transduction	1.8
positive regulation of immune effector process	1.81
regulation of cell activation	1.82
positive regulation of I-kappaB kinase/NF-kappaB signaling	1.86
regulation of T cell activation	1.86
lymphocyte differentiation	1.87
regulation of JNK cascade	1.9
positive regulation of leukocyte activation	1.91
positive regulation of cell-cell adhesion	1.91
adaptive immune response	1.91
positive regulation of lymphocyte activation	1.91
regulation of adaptive immune response based on somatic recombination of immune receptors built from immunoglobulin superfamily domains	1.93
peptidyl-tyrosine modification	1.94
positive regulation of JNK cascade	1.94
peptidyl-tyrosine phosphorylation	1.94
T cell activation	1.95
regulation of leukocyte proliferation	1.96
positive regulation of cell activation	1.96
B cell activation	2.04
T cell receptor signaling pathway	2.06
regulation of mononuclear cell proliferation	2.06
regulation of T cell proliferation	2.07
regulation of lymphocyte proliferation	2.07
lymphocyte activation	2.1
positive regulation of leukocyte cell-cell adhesion	2.11
antigen receptor-mediated signaling pathway	2.13
positive regulation of T cell activation	2.19
toll-like receptor signaling pathway	2.2
B cell receptor signaling pathway	2.21
positive regulation of adaptive immune response	2.22
positive regulation of adaptive immune response based on somatic recombination of immune receptors built from immunoglobulin superfamily domains	2.27
leukocyte proliferation	2.43
mononuclear cell proliferation	2.46
positive regulation of leukocyte proliferation	2.49
lymphocyte proliferation	2.49
positive regulation of mononuclear cell proliferation	2.55
positive regulation of lymphocyte proliferation	2.57
positive regulation of T cell proliferation	2.78

### Sheet: GDSC
SRP-dependent cotranslational protein targeting to membrane	0.01
cotranslational protein targeting to membrane	0.01
sensory perception of chemical stimulus	0.04
detection of chemical stimulus involved in sensory perception of smell	0.05
keratinization	0.05
sensory perception of smell	0.05
detection of chemical stimulus involved in sensory perception	0.05
cornification	0.1
detection of stimulus involved in sensory perception	0.11
detection of chemical stimulus	0.18
detection of stimulus	0.32
sensory perception	0.42
Unclassified (UNCLASSIFIED)	0.57
nervous system process	0.61
G protein-coupled receptor signaling pathway	0.69
biological_process	1.08
cellular process	1.16
cellular component organization or biogenesis	1.18
biological regulation	1.18
anatomical structure development	1.19
regulation of RNA metabolic process	1.19
regulation of nucleobase-containing compound metabolic process	1.19
regulation of nucleic acid-templated transcription	1.2
regulation of transcription, DNA-templated	1.2
regulation of cellular macromolecule biosynthetic process	1.2
regulation of RNA biosynthetic process	1.2
regulation of biological process	1.2
regulation of gene expression	1.21
animal organ development	1.21
developmental process	1.21
regulation of cellular process	1.21
cellular component organization	1.21
system development	1.21
multicellular organism development	1.21
regulation of macromolecule metabolic process	1.22
multi-organism process	1.22
regulation of biosynthetic process	1.22
macromolecule metabolic process	1.22
regulation of macromolecule biosynthetic process	1.22
nitrogen compound metabolic process	1.23
regulation of nitrogen compound metabolic process	1.23
localization	1.23
regulation of cellular biosynthetic process	1.23
transport	1.23
metabolic process	1.23
cell differentiation	1.23
response to stimulus	1.23
cellular developmental process	1.23
establishment of localization	1.24
regulation of primary metabolic process	1.24
organelle organization	1.24
regulation of metabolic process	1.24
response to chemical	1.24
organic substance metabolic process	1.24
primary metabolic process	1.25
nervous system development	1.25
regulation of biological quality	1.25
organic substance transport	1.25
regulation of cellular metabolic process	1.25
cellular component biogenesis	1.25
cellular metabolic process	1.26
cellular response to stimulus	1.27
catabolic process	1.28
regulation of cellular component organization	1.28
regulation of transcription by RNA polymerase II	1.28
neurogenesis	1.28
cellular localization	1.29
nitrogen compound transport	1.29
regulation of protein phosphorylation	1.3
protein-containing complex subunit organization	1.3
cellular macromolecule metabolic process	1.3
establishment of protein localization	1.3
anatomical structure morphogenesis	1.3
macromolecule localization	1.3
protein localization	1.3
cellular catabolic process	1.3
organic substance catabolic process	1.31
signaling	1.31
negative regulation of nitrogen compound metabolic process	1.31
regulation of phosphate metabolic process	1.31
regulation of phosphorus metabolic process	1.31
generation of neurons	1.31
positive regulation of RNA biosynthetic process	1.32
negative regulation of cellular metabolic process	1.32
cellular component assembly	1.32
organonitrogen compound metabolic process	1.32
positive regulation of transcription, DNA-templated	1.32
negative regulation of metabolic process	1.32
positive regulation of gene expression	1.32
cell communication	1.32
regulation of cellular protein metabolic process	1.33
negative regulation of molecular function	1.33
small molecule metabolic process	1.33
positive regulation of macromolecule biosynthetic process	1.33
regulation of phosphorylation	1.33
positive regulation of nucleobase-containing compound metabolic process	1.33
negative regulation of macromolecule metabolic process	1.33
response to endogenous stimulus	1.33
positive regulation of nucleic acid-templated transcription	1.33
negative regulation of nucleobase-containing compound metabolic process	1.34
positive regulation of RNA metabolic process	1.34
protein metabolic process	1.34
positive regulation of cellular biosynthetic process	1.35
signal transduction	1.35
protein-containing complex assembly	1.35
positive regulation of biosynthetic process	1.35
secretion	1.35
regulation of protein metabolic process	1.35
negative regulation of biological process	1.36
homeostatic process	1.36
negative regulation of cellular process	1.36
positive regulation of transcription by RNA polymerase II	1.36
positive regulation of phosphorus metabolic process	1.36
positive regulation of phosphate metabolic process	1.36
regulation of protein modification process	1.36
regulation of localization	1.37
negative regulation of multicellular organismal process	1.37
positive regulation of nitrogen compound metabolic process	1.37
negative regulation of protein metabolic process	1.37
response to external stimulus	1.37
positive regulation of macromolecule metabolic process	1.37
export from cell	1.37
positive regulation of developmental process	1.37
organonitrogen compound catabolic process	1.38
positive regulation of protein modification process	1.38
regulation of catalytic activity	1.38
regulation of molecular function	1.38
regulation of cellular component biogenesis	1.38
positive regulation of protein phosphorylation	1.38
positive regulation of cellular metabolic process	1.39
regulation of multicellular organismal process	1.39
positive regulation of phosphorylation	1.39
positive regulation of cellular process	1.39
chemical homeostasis	1.39
negative regulation of macromolecule biosynthetic process	1.39
positive regulation of metabolic process	1.39
negative regulation of cellular macromolecule biosynthetic process	1.39
defense response to other organism	1.39
secretion by cell	1.39
negative regulation of biosynthetic process	1.39
response to organonitrogen compound	1.39
cellular protein metabolic process	1.39
regulation of developmental process	1.39
oxoacid metabolic process	1.4
response to stress	1.4
positive regulation of biological process	1.4
negative regulation of gene expression	1.4
organic acid metabolic process	1.4
circulatory system development	1.41
response to drug	1.41
regulation of multicellular organismal development	1.41
negative regulation of RNA metabolic process	1.41
regulation of anatomical structure morphogenesis	1.41
positive regulation of cellular component organization	1.41
vesicle-mediated transport	1.41
negative regulation of cellular biosynthetic process	1.41
response to nitrogen compound	1.41
cellular response to endogenous stimulus	1.41
protein modification by small protein conjugation or removal	1.42
regulation of neurogenesis	1.42
carbohydrate derivative metabolic process	1.42
regulation of cellular component movement	1.42
response to hormone	1.43
macromolecule modification	1.43
regulation of locomotion	1.43
regulation of cell motility	1.43
negative regulation of transcription, DNA-templated	1.43
regulation of organelle organization	1.43
negative regulation of nucleic acid-templated transcription	1.44
regulation of cell cycle	1.44
regulation of transport	1.44
membrane organization	1.44
negative regulation of RNA biosynthetic process	1.44
response to other organism	1.44
regulated exocytosis	1.44
positive regulation of cellular protein metabolic process	1.44
response to external biotic stimulus	1.44
response to organic substance	1.45
regulation of cell differentiation	1.45
exocytosis	1.45
response to biotic stimulus	1.45
regulation of transferase activity	1.45
regulation of kinase activity	1.46
regulation of cell cycle process	1.46
protein catabolic process	1.46
negative regulation of cell population proliferation	1.46
positive regulation of cell differentiation	1.46
regulation of neuron differentiation	1.46
regulation of secretion	1.46
response to abiotic stimulus	1.46
regulation of cell communication	1.47
innate immune response	1.47
cellular response to nitrogen compound	1.47
embryo development ending in birth or egg hatching	1.47
regulation of signaling	1.47
regulation of response to stimulus	1.47
defense response	1.48
cellular response to chemical stimulus	1.48
positive regulation of multicellular organismal process	1.48
cellular protein modification process	1.48
protein modification process	1.48
positive regulation of protein metabolic process	1.48
regulation of cell population proliferation	1.48
regulation of secretion by cell	1.49
cellular response to stress	1.49
negative regulation of transcription by RNA polymerase II	1.49
regulation of hydrolase activity	1.49
carbohydrate derivative biosynthetic process	1.49
positive regulation of protein kinase activity	1.5
positive regulation of transferase activity	1.5
positive regulation of locomotion	1.5
response to oxygen-containing compound	1.5
regulation of cell migration	1.5
response to organic cyclic compound	1.5
cell surface receptor signaling pathway	1.5
proteolysis involved in cellular protein catabolic process	1.5
tube development	1.5
chordate embryonic development	1.51
response to extracellular stimulus	1.51
positive regulation of cell population proliferation	1.52
negative regulation of response to stimulus	1.52
positive regulation of cell motility	1.52
cell death	1.52
positive regulation of cellular component movement	1.52
negative regulation of apoptotic process	1.52
programmed cell death	1.52
leukocyte mediated immunity	1.52
cellular protein catabolic process	1.53
regulation of catabolic process	1.53
positive regulation of molecular function	1.53
modification-dependent protein catabolic process	1.53
regulation of response to external stimulus	1.53
regulation of cellular localization	1.53
ubiquitin-dependent protein catabolic process	1.53
regulation of signal transduction	1.53
organophosphate biosynthetic process	1.54
positive regulation of catalytic activity	1.54
organophosphate metabolic process	1.54
negative regulation of cell cycle	1.54
cardiovascular system development	1.55
regulation of intracellular signal transduction	1.55
positive regulation of cell communication	1.55
positive regulation of signaling	1.55
positive regulation of response to stimulus	1.55
negative regulation of phosphate metabolic process	1.55
negative regulation of phosphorus metabolic process	1.55
negative regulation of signaling	1.56
positive regulation of kinase activity	1.56
negative regulation of cell communication	1.56
negative regulation of programmed cell death	1.56
regulation of peptide secretion	1.56
negative regulation of cell death	1.56
tube morphogenesis	1.56
positive regulation of cell migration	1.56
negative regulation of protein modification process	1.57
immune system process	1.57
wound healing	1.57
immune response	1.57
regulation of response to stress	1.57
vasculature development	1.58
regulation of protein secretion	1.58
cellular response to organic substance	1.58
regulation of cellular response to stress	1.58
positive regulation of organelle organization	1.58
negative regulation of phosphorylation	1.59
regulation of cell death	1.59
positive regulation of signal transduction	1.59
positive regulation of transport	1.6
regulation of cellular catabolic process	1.6
neutrophil degranulation	1.6
response to wounding	1.61
positive regulation of cell cycle	1.61
regulation of apoptotic process	1.61
neutrophil mediated immunity	1.61
response to lipid	1.61
cellular response to oxygen-containing compound	1.62
regulation of programmed cell death	1.62
negative regulation of signal transduction	1.62
positive regulation of intracellular signal transduction	1.62
adaptive immune response	1.63
regulation of defense response	1.63
neutrophil activation involved in immune response	1.63
transmembrane receptor protein tyrosine kinase signaling pathway	1.63
regulation of GTPase activity	1.63
neutrophil activation	1.63
blood vessel morphogenesis	1.63
positive regulation of hydrolase activity	1.64
peptidyl-amino acid modification	1.64
granulocyte activation	1.64
regulation of inflammatory response	1.65
regulation of small GTPase mediated signal transduction	1.65
immune effector process	1.65
regulation of immune effector process	1.65
leukocyte degranulation	1.65
cell surface receptor signaling pathway involved in cell-cell signaling	1.65
regulation of peptide transport	1.66
regulation of cellular protein localization	1.66
negative regulation of immune system process	1.66
blood vessel development	1.66
regulation of protein transport	1.67
cellular response to organic cyclic compound	1.67
purine nucleotide metabolic process	1.67
myeloid leukocyte mediated immunity	1.68
cellular response to hormone stimulus	1.68
regulation of mitotic cell cycle	1.68
regulation of cell cycle phase transition	1.68
response to antibiotic	1.68
positive regulation of protein transport	1.68
regulation of establishment of protein localization	1.68
regulation of protein localization	1.68
negative regulation of cell cycle process	1.69
myeloid cell activation involved in immune response	1.69
purine ribonucleotide metabolic process	1.7
regulation of innate immune response	1.7
phosphorus metabolic process	1.7
phosphate-containing compound metabolic process	1.7
regulation of intracellular transport	1.71
positive regulation of establishment of protein localization	1.71
cellular response to abiotic stimulus	1.71
cellular response to environmental stimulus	1.71
regulation of mitotic cell cycle phase transition	1.71
negative regulation of intracellular signal transduction	1.72
apoptotic process	1.72
cell population proliferation	1.72
small GTPase mediated signal transduction	1.73
regulation of binding	1.73
response to inorganic substance	1.73
regulation of neuron death	1.73
regulation of response to biotic stimulus	1.73
cellular response to drug	1.73
cellular response to extracellular stimulus	1.75
inflammatory response	1.75
phosphorylation	1.75
cellular response to lipid	1.76
regulation of multi-organism process	1.76
positive regulation of response to external stimulus	1.76
response to oxidative stress	1.77
positive regulation of cellular protein localization	1.77
intracellular signal transduction	1.77
myeloid leukocyte activation	1.78
positive regulation of cell death	1.78
response to acid chemical	1.79
regulation of Wnt signaling pathway	1.79
regulation of immune system process	1.79
cellular response to external stimulus	1.79
protein modification by small protein removal	1.8
regulation of apoptotic signaling pathway	1.81
protein deubiquitination	1.82
negative regulation of mitotic cell cycle phase transition	1.83
regulation of cytokine production	1.83
regulation of protein binding	1.83
cell-cell signaling by wnt	1.83
Wnt signaling pathway	1.83
response to cytokine	1.84
protein phosphorylation	1.84
regulation of cellular protein catabolic process	1.85
negative regulation of Wnt signaling pathway	1.85
cell activation involved in immune response	1.85
positive regulation of programmed cell death	1.86
cytokine-mediated signaling pathway	1.86
regulation of leukocyte mediated immunity	1.86
regulation of intracellular protein transport	1.86
positive regulation of apoptotic process	1.86
leukocyte activation involved in immune response	1.86
regulation of immune response	1.86
regulation of canonical Wnt signaling pathway	1.86
response to molecule of bacterial origin	1.86
positive regulation of defense response	1.87
cellular response to cytokine stimulus	1.88
response to tumor necrosis factor	1.88
response to lipopolysaccharide	1.88
negative regulation of multi-organism process	1.88
response to nutrient	1.88
regulation of epithelial cell migration	1.89
cellular response to decreased oxygen levels	1.89
regulation of cell adhesion	1.9
cellular response to oxygen levels	1.9
response to reactive oxygen species	1.9
positive regulation of multi-organism process	1.91
regulation of myeloid cell differentiation	1.91
cellular response to acid chemical	1.91
regulation of cytokine secretion	1.91
regulation of leukocyte activation	1.91
cellular response to steroid hormone stimulus	1.91
regulation of lymphocyte activation	1.92
regulation of neuron apoptotic process	1.92
regulation of mitochondrion organization	1.92
regulation of cell activation	1.92
dephosphorylation	1.93
cellular response to oxidative stress	1.94
positive regulation of immune system process	1.95
Ras protein signal transduction	1.95
regulation of symbiosis, encompassing mutualism through parasitism(G:0043903)	1.95
activation of immune response	1.96
positive regulation of cytokine production	1.97
Fc receptor signaling pathway	1.97
positive regulation of catabolic process	1.98
regulation of leukocyte differentiation	1.99
cellular response to tumor necrosis factor	2
positive regulation of immune effector process	2.01
immune response-regulating signaling pathway	2.02
homeostasis of number of cells	2.02
cellular response to lipopolysaccharide	2.02
intracellular receptor signaling pathway	2.03
positive regulation of response to biotic stimulus	2.03
regulation of hemopoiesis	2.03
cellular response to molecule of bacterial origin	2.04
positive regulation of immune response	2.04
regulation of viral life cycle	2.05
activation of innate immune response	2.05
positive regulation of apoptotic signaling pathway	2.05
positive regulation of intracellular transport	2.05
regulation of viral process	2.06
positive regulation of innate immune response	2.06
positive regulation of cell activation	2.06
MAPK cascade	2.06
positive regulation of cellular catabolic process	2.07
positive regulation of protein catabolic process	2.07
regulation of interleukin-6 production	2.07
cell activation	2.08
immune response-activating signal transduction	2.08
positive regulation of proteolysis	2.09
positive regulation of lymphocyte activation	2.09
myeloid cell differentiation	2.1
signal transduction by protein phosphorylation	2.1
positive regulation of leukocyte activation	2.1
positive regulation of intracellular protein transport	2.11
response to interferon-gamma	2.11
immune response-regulating cell surface receptor signaling pathway	2.13
cellular response to biotic stimulus	2.13
regulation of production of molecular mediator of immune response	2.13
innate immune response-activating signal transduction	2.14
regulation of I-kappaB kinase/NF-kappaB signaling	2.14
antigen processing and presentation of peptide antigen	2.14
regulation of phosphatidylinositol 3-kinase signaling	2.15
non-canonical Wnt signaling pathway	2.15
positive regulation of hemopoiesis	2.16
immune system development	2.17
hematopoietic or lymphoid organ development	2.17
immune response-activating cell surface receptor signaling pathway	2.17
regulation of adaptive immune response	2.19
regulation of circadian rhythm	2.2
leukocyte activation	2.2
positive regulation of cell adhesion	2.21
positive regulation of endopeptidase activity	2.21
signal transduction by p53 class mediator	2.21
regulation of transcription from RNA polymerase II promoter in response to stress	2.21
positive regulation of cysteine-type endopeptidase activity	2.23
positive regulation of I-kappaB kinase/NF-kappaB signaling	2.23
renal system process	2.24
regulation of cell-cell adhesion	2.24
stress-activated MAPK cascade	2.24
hemopoiesis	2.24
positive regulation of cysteine-type endopeptidase activity involved in apoptotic process	2.24
cellular response to interferon-gamma	2.25
regulation of establishment of planar polarity	2.26
cellular response to unfolded protein	2.27
antigen processing and presentation	2.28
positive regulation of peptidase activity	2.29
regulation of lymphocyte differentiation	2.3
positive regulation of interleukin-6 production	2.3
myeloid leukocyte differentiation	2.32
regulation of adaptive immune response based on somatic recombination of immune receptors built from immunoglobulin superfamily domains	2.33
antigen processing and presentation of peptide antigen via MHC class II	2.33
response to hydrogen peroxide	2.34
peptidyl-serine modification	2.34
regulation of alpha-beta T cell activation	2.35
apoptotic signaling pathway	2.35
regulation of calcium-mediated signaling	2.35
antigen processing and presentation of exogenous peptide antigen via MHC class II	2.35
phosphatidylinositol biosynthetic process	2.35
regulation of leukocyte cell-cell adhesion	2.36
regulation of leukocyte proliferation	2.36
positive regulation of autophagy	2.36
antigen processing and presentation of exogenous peptide antigen	2.36
Wnt signaling pathway, planar cell polarity pathway	2.37
innate immune response activating cell surface receptor signaling pathway	2.38
regulation of T cell proliferation	2.39
regulation of T cell differentiation	2.39
regulation of T cell activation	2.4
interleukin-1-mediated signaling pathway	2.4
positive regulation of proteolysis involved in cellular protein catabolic process	2.4
cytokine production	2.41
endoplasmic reticulum unfolded protein response	2.44
antigen processing and presentation of exogenous antigen	2.45
positive regulation of proteasomal protein catabolic process	2.45
stimulatory C-type lectin receptor signaling pathway	2.45
positive regulation of cellular protein catabolic process	2.45
peptidyl-serine phosphorylation	2.46
intrinsic apoptotic signaling pathway	2.46
positive regulation of leukocyte differentiation	2.47
regulation of mononuclear cell proliferation	2.48
regulation of lymphocyte proliferation	2.49
extrinsic apoptotic signaling pathway	2.49
positive regulation of ubiquitin-dependent protein catabolic process	2.51
positive regulation of cell-cell adhesion	2.52
peptidyl-tyrosine phosphorylation	2.52
tumor necrosis factor-mediated signaling pathway	2.52
peptidyl-threonine modification	2.56
positive regulation of adaptive immune response	2.58
positive regulation of adaptive immune response based on somatic recombination of immune receptors built from immunoglobulin superfamily domains	2.6
protein autophosphorylation	2.61
positive regulation of interferon-gamma production	2.62
peptidyl-tyrosine modification	2.62
positive regulation of T cell differentiation	2.64
positive regulation of cytokine biosynthetic process	2.67
positive regulation of leukocyte cell-cell adhesion	2.68
I-kappaB kinase/NF-kappaB signaling	2.68
peptidyl-threonine phosphorylation	2.68
positive regulation of proteasomal ubiquitin-dependent protein catabolic process	2.68
antigen receptor-mediated signaling pathway	2.74
lymphocyte activation involved in immune response	2.75
nucleoside diphosphate phosphorylation	2.79
regulation of cytokine biosynthetic process	2.8
positive regulation of lymphocyte differentiation	2.82
T cell activation	2.85
positive regulation of T cell activation	2.87
regulation of mitochondrial membrane potential	2.88
B cell differentiation	2.88
nucleotide phosphorylation	2.88
leukocyte differentiation	2.9
leukocyte proliferation	2.91
lymphocyte costimulation	2.93
regulation of vascular smooth muscle cell proliferation	2.94
regulation of interleukin-2 production	2.98
inositol phosphate metabolic process	2.98
T cell costimulation	2.99
response to ischemia	3.06
regulation of membrane depolarization	3.07
lymphocyte activation	3.07
regulation of B cell proliferation	3.11
mononuclear cell proliferation	3.19
interferon-gamma-mediated signaling pathway	3.2
lymphocyte proliferation	3.23
positive regulation of leukocyte proliferation	3.24
B cell activation	3.24
positive regulation of mononuclear cell proliferation	3.3
lymphocyte differentiation	3.32
positive regulation of lymphocyte proliferation	3.33
T cell receptor signaling pathway	3.36
CD4-positive, alpha-beta T cell activation	3.37
B cell activation involved in immune response	3.4
positive regulation of T cell proliferation	3.41
T cell differentiation in thymus	3.43
positive regulation of B cell proliferation	3.56
T cell differentiation	3.58
T cell differentiation involved in immune response	3.6
regulation of alpha-beta T cell proliferation	3.6
B cell proliferation	3.65
peptidyl-tyrosine autophosphorylation	3.72
regulation of type 2 immune response	3.72
regulation of endoplasmic reticulum stress-induced intrinsic apoptotic signaling pathway	3.73
positive regulation of vascular smooth muscle cell proliferation	3.73
regulation of T cell receptor signaling pathway	3.74
positive regulation of interleukin-2 production	3.84
regulation of interleukin-4 production	3.97
alpha-beta T cell activation	4.14
cellular response to interleukin-7	4.22
response to interleukin-7	4.22
alpha-beta T cell differentiation	4.29
mature B cell differentiation	4.32
negative regulation of cell cycle arrest	4.32
regulation of antigen receptor-mediated signaling pathway	4.39
regulation of monocyte differentiation	4.61
regulation of mitochondrial depolarization	4.71
interleukin-7-mediated signaling pathway	4.85
thymic T cell selection	4.85
T cell selection	4.89
regulation of interleukin-2 biosynthetic process	4.94
positive regulation of antigen receptor-mediated signaling pathway	5.24
protein localization to cell junction	5.37
positive regulation of alpha-beta T cell proliferation	5.48
positive T cell selection	5.55
positive regulation of T cell receptor signaling pathway	5.76
regulation of B cell receptor signaling pathway	6.2
pinocytosis	6.28
interleukin-2-mediated signaling pathway	6.28
positive thymic T cell selection	6.28
macropinocytosis	8.23
p38MAPK cascade	8.64
